# Transactivation of EGFR by LCK underlies an activity-defined dependency that predicts response to EGFR inhibition in cholangiocarcinoma

**DOI:** 10.64898/2026.11.11.765714

**Authors:** Enis H. Ozmert, Jennifer Tomlinson, Ryan D. Watkins, Dong-Gi Mun, Erik Jessen, Danielle M. Carlson, Amro M. Abdelrahman, Meina Cai, Brandon Wilbanks, Hendrien Kuipers, Nate W. Werneburg, Caitlin B. Conboy, Mark J. Truty, Gregory J. Gores, Akhilesh Pandey, Rory L. Smoot

**Author notes:** These authors contributed equally (Enis H. Ozmert, Jennifer Tomlinson).

## Abstract

Cholangiocarcinoma (CCA) is an aggressive biliary tract malignancy with limited molecularly guided treatment options. The Src-family kinase LCK is a therapeutic vulnerability in CCA, yet its canonical T-cell substrates are minimally expressed in CCA cells, leaving its downstream effectors undefined. Unbiased proximity labeling in HuCCT1 cells identified EGFR within the LCK signaling neighborhood. LCK depletion or inhibition reduced EGFR phosphorylation, whereas recombinant LCK increased EGFR phosphorylation in a cell-free assay, supporting a noncanonical role for LCK upstream of EGFR. Given the failure of EGFR-directed therapies in unselected CCA populations, we hypothesized that EGFR activity, rather than abundance or mutation status, identifies EGFR-dependent tumors. Among 28 patient-derived xenografts ranked by pretreatment substrate-inferred EGFR activity, the activity score correctly classified afatinib response in all six models tested. An analogous EGFR activity score stratified primary tumors in two human CCA cohorts. Together, these findings identify a therapeutically actionable LCK-EGFR signaling axis and nominate EGFR activity as a functional biomarker to guide tumor selection for EGFR-directed therapy in CCA, warranting prospective clinical validation.

**Highlights:**

- LCK transactivates EGFR in cholangiocarcinoma cells
- Recombinant LCK increases EGFR phosphorylation in a cell-free system
- EGFR activity, not abundance, predicted afatinib response in 6 of 6 PDX models
- An analogous EGFR activity score classifies tumors in two human CCA cohorts
