## Supplementary Table 4 for "Transactivation of EGFR by LCK underlies an activity-defined dependency that predicts response to EGFR inhibition in cholangiocarcinoma"

### Sheet: T-cell adjustment
Analysis	Statistic	Fudan	Mayo
Unadjusted correlation, all scored tumors	rho	0.329051	0.0485521
Unadjusted correlation, all scored tumors	95% CI	0.204 to 0.444	-0.256 to 0.344
Unadjusted correlation, all scored tumors	P	8.5139e-07	0.757186
Unadjusted correlation, all scored tumors	n	214	43
Unadjusted correlation, tumors with RNA-seq	rho	0.336997	0.0485521
Unadjusted correlation, tumors with RNA-seq	95% CI	0.211 to 0.452	-0.256 to 0.344
Unadjusted correlation, tumors with RNA-seq	P	6.44736e-07	0.757186
Unadjusted correlation, tumors with RNA-seq	n	208	43
Partial correlation, T-cell mean z-score (Fudan 6 genes, Mayo 8 genes)	rho	0.358296	0.00996307
Partial correlation, T-cell mean z-score (Fudan 6 genes, Mayo 8 genes)	95% CI	0.233 to 0.472	-0.295 to 0.313
Partial correlation, T-cell mean z-score (Fudan 6 genes, Mayo 8 genes)	P	1.15291e-07	0.950068
Partial correlation, T-cell mean z-score (Fudan 6 genes, Mayo 8 genes)	n	208	43
Partial correlation, T-cell mean z-score (6 common genes)	rho	0.358296	0.011226
Partial correlation, T-cell mean z-score (6 common genes)	95% CI	0.233 to 0.472	-0.294 to 0.314
Partial correlation, T-cell mean z-score (6 common genes)	P	1.15291e-07	0.943749
Partial correlation, T-cell mean z-score (6 common genes)	n	208	43
Partial correlation, T-cell ssGSEA score (Fudan 6 genes, Mayo 8 genes)	rho	0.359304	0.0119482
Partial correlation, T-cell ssGSEA score (Fudan 6 genes, Mayo 8 genes)	95% CI	0.234 to 0.473	-0.293 to 0.315
Partial correlation, T-cell ssGSEA score (Fudan 6 genes, Mayo 8 genes)	P	1.05609e-07	0.940136
Partial correlation, T-cell ssGSEA score (Fudan 6 genes, Mayo 8 genes)	n	208	43
Partial correlation, Danaher T-cell aggregate	rho	n/a	0.00219899
Partial correlation, Danaher T-cell aggregate	95% CI	n/a	-0.302 to 0.306
Partial correlation, Danaher T-cell aggregate	P	n/a	0.988973
Partial correlation, Danaher T-cell aggregate	n	n/a	43
Partial correlation, mean z-score and Danaher together	rho	n/a	0.0453724
Partial correlation, mean z-score and Danaher together	95% CI	n/a	-0.266 to 0.348
Partial correlation, mean z-score and Danaher together	P	n/a	0.778185
Partial correlation, mean z-score and Danaher together	n	n/a	43
T-cell mean z-score versus LCK-substrate score	rho	0.227393	0.14029
T-cell mean z-score versus LCK-substrate score	95% CI	0.094 to 0.353	-0.167 to 0.423
T-cell mean z-score versus LCK-substrate score	P	0.000956153	0.369568
T-cell mean z-score versus LCK-substrate score	n	208	43
T-cell mean z-score versus EGFR classifier score	rho	-0.0504356	0.278552
T-cell mean z-score versus EGFR classifier score	95% CI	-0.185 to 0.086	-0.024 to 0.534
T-cell mean z-score versus EGFR classifier score	P	0.469391	0.0704902
T-cell mean z-score versus EGFR classifier score	n	208	43
LCK mRNA versus T-cell mean z-score	rho	0.754003	0.946391

### Sheet: Survival by class
Quantity	Fudan	Mayo
Patients analyzed (n)	207	40
Deaths (n)	84	28
Predicted sensitive, patients (n)	109	23
Predicted sensitive, deaths (n)	45	16
Predicted resistant, patients (n)	98	17
Predicted resistant, deaths (n)	39	12
Log-rank P	0.698741	0.28984
Hazard ratio, predicted sensitive versus predicted resistant	1.08818	0.659787
Hazard ratio, 95% confidence interval	0.71 to 1.67	0.30 to 1.43
Hazard ratio per standard deviation of the EGFR activity score	1.03494	0.86118
Hazard ratio per standard deviation, 95% confidence interval	0.84 to 1.28	0.61 to 1.21
Hazard ratio per standard deviation, P	0.74918	0.392505
Kaplan-Meier median overall survival, predicted sensitive (months)	34.0342	59.4941
Kaplan-Meier median overall survival, predicted resistant (months)	38.7976	31.0447

### Sheet: Single-feature proxies
Proxy	PDX model	Predicted class	Observed class	Proxy value	Median threshold	Proxy call	Concordant
EGFR protein	PDX165	Predicted Sensitive	Sensitive	0.18887	0.152179	Sensitive	Yes
EGFR protein	PDX185	Predicted Sensitive	Sensitive	0.165562	0.152179	Sensitive	Yes
EGFR protein	PDX194	Predicted Sensitive	Sensitive	0.231899	0.152179	Sensitive	Yes
EGFR protein	PDX42	Predicted Resistant	Resistant	0.229727	0.152179	Sensitive	No
EGFR protein	PDX135	Predicted Resistant	Resistant	0.354866	0.152179	Sensitive	No
EGFR protein	PDX261	Predicted Resistant	Resistant	0.130277	0.152179	Resistant	Yes
EGFR pY1092, batch-corrected z-score	PDX165	Predicted Sensitive	Sensitive	-0.346398	-0.211872	Resistant	No
EGFR pY1092, batch-corrected z-score	PDX185	Predicted Sensitive	Sensitive	-0.195233	-0.211872	Sensitive	Yes
EGFR pY1092, batch-corrected z-score	PDX194	Predicted Sensitive	Sensitive	2.5872	-0.211872	Sensitive	Yes
EGFR pY1092, batch-corrected z-score	PDX42	Predicted Resistant	Resistant	-0.419538	-0.211872	Resistant	Yes
EGFR pY1092, batch-corrected z-score	PDX135	Predicted Resistant	Resistant	-0.226092	-0.211872	Resistant	Yes
EGFR pY1092, batch-corrected z-score	PDX261	Predicted Resistant	Resistant	-0.477006	-0.211872	Resistant	Yes
EGFR pY1092, raw intensity	PDX165	Predicted Sensitive	Sensitive	2198.18	1790.49	Sensitive	Yes
EGFR pY1092, raw intensity	PDX185	Predicted Sensitive	Sensitive	655.301	1790.49	Resistant	No
EGFR pY1092, raw intensity	PDX194	Predicted Sensitive	Sensitive	765.865	1790.49	Resistant	No
EGFR pY1092, raw intensity	PDX42	Predicted Resistant	Resistant	1969.11	1790.49	Sensitive	No
EGFR pY1092, raw intensity	PDX135	Predicted Resistant	Resistant	2222.78	1790.49	Sensitive	No
EGFR pY1092, raw intensity	PDX261	Predicted Resistant	Resistant	1650.57	1790.49	Resistant	Yes
Curated EGFR-substrate count (41 genes)	PDX165	Predicted Sensitive	Sensitive	3	3	Resistant	No
Curated EGFR-substrate count (41 genes)	PDX185	Predicted Sensitive	Sensitive	1	3	Resistant	No
Curated EGFR-substrate count (41 genes)	PDX194	Predicted Sensitive	Sensitive	4	3	Sensitive	Yes
Curated EGFR-substrate count (41 genes)	PDX42	Predicted Resistant	Resistant	5	3	Sensitive	No
Curated EGFR-substrate count (41 genes)	PDX135	Predicted Resistant	Resistant	1	3	Resistant	Yes
Curated EGFR-substrate count (41 genes)	PDX261	Predicted Resistant	Resistant	3	3	Resistant	Yes
KEA3 EGFR-rank class	PDX165	Predicted Sensitive	Sensitive	1	n/a	Predicted Sensitive	Yes
KEA3 EGFR-rank class	PDX185	Predicted Sensitive	Sensitive	3	n/a	Predicted Sensitive	Yes
KEA3 EGFR-rank class	PDX194	Predicted Sensitive	Sensitive	4	n/a	Predicted Sensitive	Yes
KEA3 EGFR-rank class	PDX42	Predicted Resistant	Resistant	14	n/a	Predicted Resistant	Yes
KEA3 EGFR-rank class	PDX135	Predicted Resistant	Resistant	14	n/a	Predicted Resistant	Yes
KEA3 EGFR-rank class	PDX261	Predicted Resistant	Resistant	14	n/a	Predicted Resistant	Yes
Summary across the six treated models
Proxy	Untreated, n	Median threshold	Concordant of 6	AUC	Exact P (AUC)	Exact P (Fisher)
EGFR protein	22	0.152179	4	0.444444	0.65	0.5
EGFR pY1092, batch-corrected z-score	22	-0.211872	5	0.888889	0.1	0.2
EGFR pY1092, raw intensity	18	1790.49	2	0.222222	0.9	0.95
Curated EGFR-substrate count (41 genes)	22	3	3	0.444444	0.7	0.8
KEA3 EGFR-rank class	n/a	n/a	6	n/a	n/a	0.05
