## Supplementary Table 1 for "Transactivation of EGFR by LCK underlies an activity-defined dependency that predicts response to EGFR inhibition in cholangiocarcinoma"

### Sheet: Table S1A
Rank	Gene symbol	Protein name	Detected in	Log2 enrichment	Biotinylated peptides	EGF/control ratio	Afatinib/control ratio
1	TUBA1A;TUBA1C	Tubulin alpha-1A chain;Tubulin alpha-1C chain	LCK-TurboID only	8.84255	2	n/a	n/a
2	CCT8	T-complex protein 1 subunit theta	LCK-TurboID only	8.501	7	n/a	n/a
3	LBR	Delta(14)-sterol reductase LBR	LCK-TurboID only	7.69663	2	3.7	0
4	PAK2	Serine/threonine-protein kinase PAK 2	LCK-TurboID only	7.65105	1	6.8	0
5	SEC22B	Vesicle-trafficking protein SEC22b	LCK-TurboID only	7.28391	1	4.2	3.4
6	FLNA	Filamin-A	LCK-TurboID only	7.22291	1	2.8	0.6
7	TAGLN2	Transgelin-2	LCK-TurboID only	7.02273	2	4.5	0.8
8	EHD1	EH domain-containing protein 1	LCK-TurboID only	6.94931	1	n/a	n/a
9	CORO1C	Coronin-1C	LCK-TurboID only	6.87195	1	n/a	n/a
10	NF2	Merlin	LCK-TurboID only	6.61138	2	7	0.5
11	GPRC5A	Retinoic acid-induced protein 3	LCK-TurboID only	6.61138	1	8.2	0.6
12	S100A6	Protein S100-A6	LCK-TurboID only	6.61138	1	3.7	1
13	AHNAK2	Protein AHNAK2	LCK-TurboID only	6.4072	1	8.1	0
14	VAMP3	Vesicle-associated membrane protein 3	LCK-TurboID only	6.4072	1	n/a	n/a
15	EPB41L2	Band 4.1-like protein 2	LCK-TurboID only	6.29314	2	3.7	0.9
16	CISD2	CDGSH iron-sulfur domain-containing protein 2	LCK-TurboID only	6.29314	1	6.5	1.2
17	MACC1	Metastasis-associated in colon cancer protein 1	LCK-TurboID only	6.29314	1	n/a	n/a
18	ITGB1	Integrin beta-1	LCK-TurboID only	6.29314	2	8.1	1
19	SPTAN1	Spectrin alpha chain, non-erythrocytic 1	LCK-TurboID only	6.29314	2	4	0.2
20	ERBIN	Erbin	LCK-TurboID only	6.29314	2	n/a	n/a
21	SLCO4A1	Solute carrier organic anion transporter family member 4A1	LCK-TurboID only	6.16928	1	n/a	n/a
22	PDE8A	High affinity cAMP-specific and IBMX-insensitive 3',5'-cyclic phosphodiesterase 8A	LCK-TurboID only	6.16928	1	n/a	n/a
23	SCRIB	Protein scribble homolog	LCK-TurboID only	6.03378	1	3.1	0.4
24	LCK	Tyrosine-protein kinase Lck	LCK-TurboID only	6.03378	2	n/a	n/a
25	MINK1	Misshapen-like kinase 1	LCK-TurboID only	6.03378	1	n/a	n/a
26	AGFG1	Arf-GAP domain and FG repeat-containing protein 1	LCK-TurboID only	5.89989	1	2.7	0.5
27	TNKS1BP1	182 kDa tankyrase-1-binding protein	LCK-TurboID only	5.7523	1	n/a	n/a
28	CD44	CD44 antigen	LCK-TurboID only	5.7523	3	2.8	1.5
29	DOCK7	Dedicator of cytokinesis protein 7	LCK-TurboID only	5.7523	1	2.2	0.7
30	DSG2	Desmoglein-2	LCK-TurboID only	5.68152	2	n/a	n/a
31	MYO6	Unconventional myosin-VI	Both arms	5.6758	1	3.5	0
32	AP3S1	AP-3 complex subunit sigma-1	LCK-TurboID only	5.56839	1	n/a	n/a
33	SNRPD2	Small nuclear ribonucleoprotein Sm D2	LCK-TurboID only	5.54864	1	n/a	n/a
34	EFHD2	EF-hand domain-containing protein D2	LCK-TurboID only	5.50831	1	n/a	n/a
35	FRMD6	FERM domain-containing protein 6	LCK-TurboID only	5.40226	1	5.3	0
36	MARCKS	Myristoylated alanine-rich C-kinase substrate	LCK-TurboID only	5.38008	1	n/a	n/a
37	CEP350	Centrosome-associated protein 350	LCK-TurboID only	5.38008	1	3.3	5.6
38	LCK;LYN	Tyrosine-protein kinase Lck;Tyrosine-protein kinase Lyn	LCK-TurboID only	5.35755	1	n/a	n/a
39	TGM2	Protein-glutamine gamma-glutamyltransferase 2	LCK-TurboID only	5.31142	2	13.6	0.5
40	KRT18	Keratin, type I cytoskeletal 18	LCK-TurboID only	5.23933	3	4.4	0.3
41	TMEM132A	Transmembrane protein 132A	LCK-TurboID only	5.16345	1	n/a	n/a
42	JPT2	Jupiter microtubule associated homolog 2	LCK-TurboID only	5.13724	1	6.8	0
43	SYAP1	Synapse-associated protein 1	LCK-TurboID only	5.11055	2	5.6	2.3
44	FAM83B	Protein FAM83B	LCK-TurboID only	5.11055	2	n/a	n/a
45	MAP4K4	Mitogen-activated protein kinase kinase kinase kinase 4	LCK-TurboID only	5.08335	1	5.5	0.5
46	SPATA2	Spermatogenesis-associated protein 2	LCK-TurboID only	5.02737	1	n/a	n/a
47	STIM1	Stromal interaction molecule 1	LCK-TurboID only	4.96913	1	n/a	n/a
48	LSR	Lipolysis-stimulated lipoprotein receptor	LCK-TurboID only	4.90844	1	3.6	0
49	ZDHHC5	Palmitoyltransferase ZDHHC5	LCK-TurboID only	4.90844	1	1.6	0.5
50	ARAF	Serine/threonine-protein kinase A-Raf	LCK-TurboID only	4.81233	1	5	0
51	EIF4G2	Eukaryotic translation initiation factor 4 gamma 2	LCK-TurboID only	4.81233	1	n/a	n/a
52	FLOT2	Flotillin-2	LCK-TurboID only	4.77882	3	n/a	n/a
53	SLK	STE20-like serine/threonine-protein kinase	LCK-TurboID only	4.77882	1	n/a	n/a
54	SKP1	S-phase kinase-associated protein 1	LCK-TurboID only	4.74451	1	n/a	n/a
55	JCAD	Junctional protein associated with coronary artery disease	LCK-TurboID only	4.70936	1	n/a	n/a
56	EPB41L4B	Band 4.1-like protein 4B	LCK-TurboID only	4.63639	1	n/a	n/a
57	EVA1A	Protein eva-1 homolog A	LCK-TurboID only	4.59847	1	2.6	0
58	TUBA4A	Tubulin alpha-4A chain	LCK-TurboID only	4.59847	1	n/a	n/a
59	LAMTOR1	Ragulator complex protein LAMTOR1	LCK-TurboID only	4.55953	1	n/a	n/a
60	SYNE2	Nesprin-2	LCK-TurboID only	4.55953	1	n/a	n/a
61	SNX17	Sorting nexin-17	LCK-TurboID only	4.55953	1	4.1	0
62	TES	Testin	LCK-TurboID only	4.51951	1	n/a	n/a
63	ZDHHC3	Palmitoyltransferase ZDHHC3	LCK-TurboID only	4.47835	1	n/a	n/a
64	YKT6	Synaptobrevin homolog YKT6	LCK-TurboID only	4.47835	1	n/a	n/a
65	PI4KA	Phosphatidylinositol 4-kinase alpha	LCK-TurboID only	4.39232	1	5.2	5.8
66	PTTG1IP	Pituitary tumor-transforming gene 1 protein-interacting protein	LCK-TurboID only	4.3473	1	n/a	n/a
67	TUBAL3;TUBA1A;TUBA1C;TUBA4A	Tubulin alpha chain-like 3;Tubulin alpha-1A chain;Tubulin alpha-1C chain;Tubulin alpha-4A chain	LCK-TurboID only	4.3473	1	n/a	n/a
68	CLINT1	Clathrin interactor 1	LCK-TurboID only	4.3473	1	4.7	2.1
69	HELLS	Lymphoid-specific helicase	LCK-TurboID only	4.3473	1	n/a	n/a
70	ANXA2	Annexin A2	LCK-TurboID only	4.3473	1	3	0.2
71	SARG	Specifically androgen-regulated gene protein	LCK-TurboID only	4.30083	1	n/a	n/a
72	ARHGEF28	Rho guanine nucleotide exchange factor 28	LCK-TurboID only	4.25282	1	7.8	0.2
73	EGFR	Epidermal growth factor receptor	LCK-TurboID only	4.25282	1	n/a	n/a
74	EIF4G1	Eukaryotic translation initiation factor 4 gamma 1	LCK-TurboID only	4.25282	1	n/a	n/a
75	SLC1A5	Neutral amino acid transporter B(0)	LCK-TurboID only	4.15171	1	n/a	n/a
76	ZFYVE16	Zinc finger FYVE domain-containing protein 16	LCK-TurboID only	4.15171	1	n/a	n/a
77	IGF2R	Cation-independent mannose-6-phosphate receptor	LCK-TurboID only	4.09837	1	n/a	n/a
78	ARFGAP1	ADP-ribosylation factor GTPase-activating protein 1	LCK-TurboID only	4.09837	1	n/a	n/a
79	CEMIP2	Cell surface hyaluronidase	LCK-TurboID only	3.98538	1	n/a	n/a
80	TNS3	Tensin-3	LCK-TurboID only	3.98538	1	n/a	n/a
81	AHNAK	Neuroblast differentiation-associated protein AHNAK	Both arms	3.63966	74	7.6	1.8
82	SYNJ2	Synaptojanin-2	LCK-TurboID only	3.58108	1	n/a	n/a
83	EVI2B	Protein EVI2B	LCK-TurboID only	3.41649	2	n/a	n/a
84	ANXA1	Annexin A1	LCK-TurboID only	3.32657	2	n/a	n/a
85	TNK1	Non-receptor tyrosine-protein kinase TNK1	Both arms	3.03166	1	2.8	1.5
86	SYTL4	Synaptotagmin-like protein 4	Both arms	2.7744	3	2.4	1
87	ARFGAP2	ADP-ribosylation factor GTPase-activating protein 2	LCK-TurboID only	2.26497	1	n/a	n/a
88	EZR	Ezrin	Both arms	2.13304	1	4.3	1.3
89	SYNRG	Synergin gamma	Both arms	1.67789	2	3.3	0.5
90	CRYBG1	Beta/gamma crystallin domain-containing protein 1	Both arms	1.14032	2	n/a	n/a
91	HSPA8	Heat shock cognate 71 kDa protein	Both arms	0.986955	1	n/a	n/a
92	RIOX2	Ribosomal oxygenase 2	Both arms	0.864567	1	n/a	n/a
93	C18orf63	Uncharacterized protein C18orf63	Both arms	0.627611	2	n/a	n/a
94	UBR7	Putative E3 ubiquitin-protein ligase UBR7	Both arms	0.5115	1	n/a	n/a
95	KIF26B	Kinesin-like protein KIF26B	Both arms	0.422914	1	n/a	n/a
96	CCDC66	Coiled-coil domain-containing protein 66	Both arms	0.38665	1	n/a	n/a
97	GOLGB1	Golgin subfamily B member 1	Both arms	0.383018	1	n/a	n/a
98	IHO1	Interactor of HORMAD1 protein 1	Both arms	0.318009	1	n/a	n/a
99	ZNF532	Zinc finger protein 532	Both arms	0.159092	1	n/a	n/a
100	CNTLN	Centlein	Both arms	0.124046	1	n/a	n/a
101	APOO	MICOS complex subunit MIC26	Both arms	0.106792	1	n/a	n/a
102	JHY	Jhy protein homolog	Both arms	0	1	n/a	n/a
103	PTPRO	Receptor-type tyrosine-protein phosphatase O	Both arms	-0.114061	1	n/a	n/a
104	ELF1	ETS-related transcription factor Elf-1	Both arms	-0.515407	1	n/a	n/a
105	NPHS1	Nephrin	Both arms	-0.633024	1	n/a	n/a
106	CMA1	Chymase	Both arms	-0.662622	2	n/a	n/a
107	H2BC21;H2BC18	Histone H2B type 2-E;Histone H2B type 2-F	Both arms	-0.881554	2	n/a	n/a
108	POTEKP	Putative beta-actin-like protein 3	Both arms	-0.929949	1	n/a	n/a
109	MCOLN2	Mucolipin-2	Both arms	-1.3446	1	n/a	n/a
110	TTN	Titin	Both arms	-1.63155	1	n/a	n/a
111	PC	Pyruvate carboxylase, mitochondrial	Both arms	-1.98339	2	4.7	3.5
112	PCCA	Propionyl-CoA carboxylase alpha chain, mitochondrial	Both arms	-1.98488	3	n/a	n/a
113	MCCC1	Methylcrotonoyl-CoA carboxylase subunit alpha, mitochondrial	Both arms	-2.1438	4	2.4	5.3
114	ZNF638	Zinc finger protein 638	Control only	-3.98538	1	n/a	n/a
115	UBR2	E3 ubiquitin-protein ligase UBR2	Control only	-4.74451	1	n/a	n/a
116	ATP10A	Probable phospholipid-transporting ATPase VA	Control only	-5.26376	1	n/a	n/a

### Sheet: Table S1B
Gene symbol	Protein name	Biotinylated peptides	Intensity, LCK-TurboID + biotin (control)	Intensity, LCK-TurboID + biotin + EGF	Intensity, LCK-TurboID + biotin + afatinib	EGF/control ratio	Afatinib/control ratio	Afatinib/EGF ratio
ABLIM3	Actin-binding LIM protein 3	1	6801	105684	0	15.5	0	0
SERBP1	Plasminogen activator inhibitor 1 RNA-binding protein	1	4231	42152	0	10	0	0
ILDR2	Immunoglobulin-like domain-containing receptor 2	1	4797	44288	0	9.2	0	0
AHNAK2	Protein AHNAK2	2	20526	165803	0	8.1	0	0
EDF1	Endothelial differentiation-related factor 1	1	5161	37617	0	7.3	0	0
PAK2	Serine/threonine-protein kinase PAK 2	1	60856	414512	0	6.8	0	0
JPT2	Jupiter microtubule associated homolog 2	2	100744	686082	0	6.8	0	0
PPFIA1	Liprin-alpha-1	1	6733	43972	0	6.5	0	0
RAB13	Ras-related protein Rab-13	1	6726	40942	0	6.1	0	0
TBC1D23	TBC1 domain family member 23	2	11330	67162	0	5.9	0	0
AKAP11	A-kinase anchor protein 11	1	27384	153829	0	5.6	0	0
FRMD6	FERM domain-containing protein 6	1	10143	54264	0	5.3	0	0
EPS8	Epidermal growth factor receptor kinase substrate 8	2	25503	133201	0	5.2	0	0
XIAP	E3 ubiquitin-protein ligase XIAP	1	24692	126659	0	5.1	0	0
ARAF	Serine/threonine-protein kinase A-Raf	1	15814	79620	0	5	0	0
SHB	SH2 domain-containing adapter protein B	1	29459	144713	0	4.9	0	0
TJP1	Tight junction protein ZO-1	1	7151	32938	0	4.6	0	0
UACA	Uveal autoantigen with coiled-coil domains and ankyrin repeats	1	19234	81475	0	4.2	0	0
SNX17	Sorting nexin-17	1	15881	65218	0	4.1	0	0
LBR	Delta(14)-sterol reductase LBR	2	136716	506476	0	3.7	0	0
VAMP5	Vesicle-associated membrane protein 5	1	12095	43985	0	3.6	0	0
LSR	Lipolysis-stimulated lipoprotein receptor	1	35613	128521	0	3.6	0	0
MYO6	Unconventional myosin-VI	1	17987	63440	0	3.5	0	0
JPT1	Jupiter microtubule associated homolog 1	1	42139	147547	0	3.5	0	0
CALD1	Caldesmon	1	16470	51640	0	3.1	0	0
EVA1A	Protein eva-1 homolog A	1	19588	51147	0	2.6	0	0
BRCC3	Lys-63-specific deubiquitinase BRCC36	1	16385	40735	0	2.5	0	0
SLC16A1	Monocarboxylate transporter 1	1	41281	95419	0	2.3	0	0
SLC29A1	Equilibrative nucleoside transporter 1	1	39144	65897	0	1.7	0	0
RAB11FIP1	Rab11 family-interacting protein 1	1	32246	189783	5493	5.9	0.2	0
ARHGEF28	Rho guanine nucleotide exchange factor 28	1	26373	206695	4653	7.8	0.2	0
SPTAN1	Spectrin alpha chain, non-erythrocytic 1	1	47571	191957	8480	4	0.2	0
VIM	Vimentin	1	151691	1017879	30802	6.7	0.2	0
ANXA2	Annexin A2	1	51871	154196	11963	3	0.2	0.1
KRT18	Keratin, type I cytoskeletal 18	1	57451	251530	15568	4.4	0.3	0.1
STMN1	Stathmin	1	51796	197946	17046	3.8	0.3	0.1
NIBAN2	Protein Niban 2	1	9147	37164	3057	4.1	0.3	0.1
SCRIB	Protein scribble homolog	1	27599	84505	10120	3.1	0.4	0.1
DCBLD2	Discoidin, CUB and LCCL domain-containing protein 2	1	20517	54561	7635	2.7	0.4	0.1
AFDN	Afadin	1	20203	94287	7694	4.7	0.4	0.1
PDAP1	28 kDa heat- and acid-stable phosphoprotein	1	16329	47507	6258	2.9	0.4	0.1
LASP1	LIM and SH3 domain protein 1	1	10405	40359	4174	3.9	0.4	0.1
SNAP23	Synaptosomal-associated protein 23	1	16995	52277	6912	3.1	0.4	0.1
NAV2	Neuron navigator 2	1	22868	67142	9987	2.9	0.4	0.1
CTTN	Src substrate cortactin	3	91155	299284	40042	3.3	0.4	0.1
SYNRG	Synergin gamma	1	14938	48880	6767	3.3	0.5	0.1
TUBA1B	Tubulin alpha-1B chain	1	308620	791903	141980	2.6	0.5	0.2
NF2	Merlin	1	181618	1263723	83800	7	0.5	0.1
ZDHHC5	Palmitoyltransferase ZDHHC5	2	57469	92238	27093	1.6	0.5	0.3
AGFG1	Arf-GAP domain and FG repeat-containing protein 1	1	14719	40111	6958	2.7	0.5	0.2
DLG1	Disks large homolog 1	1	89332	210842	42832	2.4	0.5	0.2
BET1L	BET1-like protein	2	41627	147612	21350	3.5	0.5	0.1
PDLIM5	PDZ and LIM domain protein 5	1	43901	94133	22837	2.1	0.5	0.2
MAP4K4	Mitogen-activated protein kinase kinase kinase kinase 4	2	43395	236653	23115	5.5	0.5	0.1
TGM2	Protein-glutamine gamma-glutamyltransferase 2	2	81184	1102608	43295	13.6	0.5	0
DLG3	Disks large homolog 3	1	508998	1015535	292399	2	0.6	0.3
FLNA	Filamin-A	2	401742	1127632	233345	2.8	0.6	0.2
GPRC5A	Retinoic acid-induced protein 3	2	31961	261221	20289	8.2	0.6	0.1
VAMP1	Vesicle-associated membrane protein 1	1	137150	448917	92159	3.3	0.7	0.2
DOCK7	Dedicator of cytokinesis protein 7	1	59704	133356	44591	2.2	0.7	0.3
ABI1	Abl interactor 1	1	13765	47240	10427	3.4	0.8	0.2
SYTL2	Synaptotagmin-like protein 2	1	50184	139562	38496	2.8	0.8	0.3
TAGLN2	Transgelin-2	1	271544	1214644	211725	4.5	0.8	0.2
USP5	Ubiquitin carboxyl-terminal hydrolase 5	1	51777	183171	43759	3.5	0.8	0.2
S100A11	Protein S100-A11	1	31343	73080	27241	2.3	0.9	0.4
EPB41L2	Band 4.1-like protein 2	2	78795	294662	69479	3.7	0.9	0.2
PKN1	Serine/threonine-protein kinase N1	1	30328	102575	28357	3.4	0.9	0.3
SYTL4	Synaptotagmin-like protein 4	1	52909	125289	51693	2.4	1	0.4
ITGB1	Integrin beta-1	1	27306	221009	27221	8.1	1	0.1
CDC42EP3	Cdc42 effector protein 3	1	25970	76414	26684	2.9	1	0.3
S100A6	Protein S100-A6	1	67223	247177	70192	3.7	1	0.3
CISD2	CDGSH iron-sulfur domain-containing protein 2	1	32148	209550	37137	6.5	1.2	0.2
CTNND1	Catenin delta-1	1	7224	33401	8515	4.6	1.2	0.3
EMD	Emerin	1	128434	663036	156724	5.2	1.2	0.2
SNX2	Sorting nexin-2	1	10945	50440	13590	4.6	1.2	0.3
CTNNA1	Catenin alpha-1	1	15795	132565	19630	8.4	1.2	0.1
CISD1	CDGSH iron-sulfur domain-containing protein 1	1	10514	31048	13650	3	1.3	0.4
PTPN14	Tyrosine-protein phosphatase non-receptor type 14	1	49837	233799	65912	4.7	1.3	0.3
LRSAM1	E3 ubiquitin-protein ligase LRSAM1	1	10255	56766	13769	5.5	1.3	0.2
EZR	Ezrin	1	149689	648925	201619	4.3	1.3	0.3
TNK1	Non-receptor tyrosine-protein kinase TNK1	1	16493	45556	24319	2.8	1.5	0.5
CD44	CD44 antigen	1	83166	233798	125547	2.8	1.5	0.5
AHNAK	Neuroblast differentiation-associated protein AHNAK	32	667826	5065466	1185755	7.6	1.8	0.2
BCAP31	B-cell receptor-associated protein 31	2	28465	126533	52508	4.4	1.8	0.4
CLINT1	Clathrin interactor 1	1	12564	59387	26569	4.7	2.1	0.4
SYAP1	Synapse-associated protein 1	1	10151	56599	23348	5.6	2.3	0.4
SEC22B	Vesicle-trafficking protein SEC22b	1	13715	58083	46743	4.2	3.4	0.8
SEPTIN7	Septin-7	1	12248	38484	42549	3.1	3.5	1.1
PC	Pyruvate carboxylase, mitochondrial	1	56541	264578	199921	4.7	3.5	0.8
MCCC1	Methylcrotonoyl-CoA carboxylase subunit alpha, mitochondrial	2	54403	130492	289389	2.4	5.3	2.2
CEP350	Centrosome-associated protein 350	1	14354	47908	80969	3.3	5.6	1.7
PI4KA	Phosphatidylinositol 4-kinase alpha	1	8244	43238	48058	5.2	5.8	1.1
TMSB4X	Thymosin beta-4	2	9844	62250	94587	6.3	9.6	1.5

### Sheet: Table S1C
Gene symbol	Protein name	Mean normalized count	Number of samples
CD247	CD3-zeta	2.13	6
CD3D	CD3-delta	4.07	6
ZAP70	ZAP-70	2.77	6
LAT	LAT	4.52	6
EGFR	EGFR	1514.07	6
