## Supplementary Table 3 for "Transactivation of EGFR by LCK underlies an activity-defined dependency that predicts response to EGFR inhibition in cholangiocarcinoma"

### Sheet: PDX_28_models
PDX model	EGFR KEA3 rank	Predicted class
PDX147	1	Predicted Sensitive
PDX165	1	Predicted Sensitive
PDX169	1	Predicted Sensitive
PDX337	1	Predicted Sensitive
PDX175	2	Predicted Sensitive
PDX476	2	Predicted Sensitive
PDX283	2	Predicted Sensitive
PDX142	2	Predicted Sensitive
PDX185	3	Predicted Sensitive
PDX305	4	Predicted Sensitive
PDX194	4	Predicted Sensitive
PDX260	4	Predicted Sensitive
PDX126	5	Predicted Sensitive
PDX193	6	Predicted Sensitive
PDX535	6	Predicted Sensitive
PDX339	6	Predicted Sensitive
PDX370	6	Predicted Sensitive
PDX309	6	Predicted Sensitive
PDX116	12	Predicted Resistant
PDX261	14	Predicted Resistant
PDX135	14	Predicted Resistant
PDX42	14	Predicted Resistant
PDX148	14	Predicted Resistant
PDX115	14	Predicted Resistant
PDX338	16	Predicted Resistant
PDX334	29	Predicted Resistant
PDX186	37	Predicted Resistant
PDX103	41	Predicted Resistant

### Sheet: Fudan_214
Sample	Standardized EGFR activity score	Predicted class	Rank within cohort
211	2.36517	Predicted Sensitive	1
825	2.03908	Predicted Sensitive	2
983	1.82056	Predicted Sensitive	3
437	1.78217	Predicted Sensitive	4
383	1.76699	Predicted Sensitive	5
587	1.7286	Predicted Sensitive	6
453	1.57884	Predicted Sensitive	7
643	1.54847	Predicted Sensitive	8
633	1.51388	Predicted Sensitive	9
477	1.4371	Predicted Sensitive	10
415	1.43331	Predicted Sensitive	11
927	1.40631	Predicted Sensitive	12
931	1.37973	Predicted Sensitive	13
217	1.36792	Predicted Sensitive	14
483	1.34514	Predicted Sensitive	15
137	1.34135	Predicted Sensitive	16
325	1.29536	Predicted Sensitive	17
323	1.27216	Predicted Sensitive	18
685	1.24938	Predicted Sensitive	19
177	1.20298	Predicted Sensitive	20
961	1.1764	Predicted Sensitive	21
561	1.17261	Predicted Sensitive	22
693	1.13042	Predicted Sensitive	23
281	1.12283	Predicted Sensitive	24
567	1.11102	Predicted Sensitive	25
537	1.09963	Predicted Sensitive	26
145	1.08824	Predicted Sensitive	27
813	1.08444	Predicted Sensitive	28
647	1.07643	Predicted Sensitive	29
277	1.07263	Predicted Sensitive	30
273	1.04605	Predicted Sensitive	31
365	1.04226	Predicted Sensitive	32
913	1.03424	Predicted Sensitive	33
443	1.03424	Predicted Sensitive	34
427	1.02285	Predicted Sensitive	35
191	1.02285	Predicted Sensitive	36
821	1.01906	Predicted Sensitive	37
397	1.01906	Predicted Sensitive	38
391	1.00007	Predicted Sensitive	39
683	0.988261	Predicted Sensitive	40
545	0.976871	Predicted Sensitive	41
351	0.957888	Predicted Sensitive	42
627	0.957888	Predicted Sensitive	43
135	0.9195	Predicted Sensitive	44
117	0.915703	Predicted Sensitive	45
467	0.911907	Predicted Sensitive	46
653	0.903892	Predicted Sensitive	47
197	0.892502	Predicted Sensitive	48
313	0.877315	Predicted Sensitive	49
187	0.850317	Predicted Sensitive	50
863	0.815726	Predicted Sensitive	51
583	0.765948	Predicted Sensitive	52
827	0.765948	Predicted Sensitive	53
451	0.765948	Predicted Sensitive	54
241	0.762151	Predicted Sensitive	55
875	0.750761	Predicted Sensitive	56
585	0.746965	Predicted Sensitive	57
661	0.743168	Predicted Sensitive	58
243	0.71617	Predicted Sensitive	59
347	0.685375	Predicted Sensitive	60
551	0.673986	Predicted Sensitive	61
513	0.666392	Predicted Sensitive	62
517	0.666392	Predicted Sensitive	63
577	0.662596	Predicted Sensitive	64
465	0.654581	Predicted Sensitive	65
387	0.646987	Predicted Sensitive	66
481	0.620411	Predicted Sensitive	67
947	0.601006	Predicted Sensitive	68
361	0.593413	Predicted Sensitive	69
563	0.57443	Predicted Sensitive	70
857	0.547432	Predicted Sensitive	71
433	0.543635	Predicted Sensitive	72
641	0.505247	Predicted Sensitive	73
847	0.501451	Predicted Sensitive	74
385	0.501451	Predicted Sensitive	75
523	0.497654	Predicted Sensitive	76
257	0.493857	Predicted Sensitive	77
837	0.478249	Predicted Sensitive	78
573	0.470656	Predicted Sensitive	79
185	0.443658	Predicted Sensitive	80
495	0.439861	Predicted Sensitive	81
835	0.417081	Predicted Sensitive	82
995	0.374897	Predicted Sensitive	83
435	0.363507	Predicted Sensitive	84
981	0.359289	Predicted Sensitive	85
621	0.359289	Predicted Sensitive	86
471	0.340305	Predicted Sensitive	87
581	0.317104	Predicted Sensitive	88
841	0.313307	Predicted Sensitive	89
265	0.309511	Predicted Sensitive	90
167	0.309511	Predicted Sensitive	91
425	0.282934	Predicted Sensitive	92
557	0.279138	Predicted Sensitive	93
965	0.271123	Predicted Sensitive	94
651	0.271123	Predicted Sensitive	95
147	0.263529	Predicted Sensitive	96
353	0.255936	Predicted Sensitive	97
327	0.24075	Predicted Sensitive	98
375	0.236953	Predicted Sensitive	99
161	0.198565	Predicted Sensitive	100
631	0.175364	Predicted Sensitive	101
921	0.136976	Predicted Sensitive	102
183	0.133179	Predicted Sensitive	103
833	0.133179	Predicted Sensitive	104
977	0.129382	Predicted Sensitive	105
493	0.0909945	Predicted Sensitive	106
497	0.0720115	Predicted Sensitive	107
541	0.0412167	Predicted Sensitive	108
535	0.0374201	Predicted Sensitive	109
133	0.0336235	Predicted Sensitive	110
655	0.0260303	Predicted Sensitive	111
181	0.0260303	Predicted Sensitive	112
865	0.0218118	Predicted Sensitive	113
253	-0.027966	Predicted Resistant	114
331	-0.0625574	Predicted Resistant	115
123	-0.0929303	Predicted Resistant	116
367	-0.0967269	Predicted Resistant	117
565	-0.127522	Predicted Resistant	118
877	-0.142708	Predicted Resistant	119
411	-0.158316	Predicted Resistant	120
341	-0.158316	Predicted Resistant	121
681	-0.177299	Predicted Resistant	122
371	-0.196704	Predicted Resistant	123
473	-0.204298	Predicted Resistant	124
237	-0.211891	Predicted Resistant	125
261	-0.211891	Predicted Resistant	126
317	-0.227077	Predicted Resistant	127
975	-0.242686	Predicted Resistant	128
441	-0.246482	Predicted Resistant	129
445	-0.254075	Predicted Resistant	130
985	-0.257872	Predicted Resistant	131
993	-0.261669	Predicted Resistant	132
553	-0.288667	Predicted Resistant	133
175	-0.292463	Predicted Resistant	134
917	-0.323258	Predicted Resistant	135
215	-0.323258	Predicted Resistant	136
125	-0.330851	Predicted Resistant	137
285	-0.334648	Predicted Resistant	138
345	-0.338445	Predicted Resistant	139
871	-0.342241	Predicted Resistant	140
447	-0.346038	Predicted Resistant	141
235	-0.361646	Predicted Resistant	142
141	-0.376833	Predicted Resistant	143
363	-0.419017	Predicted Resistant	144
337	-0.419017	Predicted Resistant	145
247	-0.453609	Predicted Resistant	146
531	-0.476388	Predicted Resistant	147
941	-0.484403	Predicted Resistant	148
925	-0.495793	Predicted Resistant	149
423	-0.503386	Predicted Resistant	150
457	-0.572569	Predicted Resistant	151
673	-0.583959	Predicted Resistant	152
663	-0.587756	Predicted Resistant	153
221	-0.602942	Predicted Resistant	154
231	-0.602942	Predicted Resistant	155
395	-0.614754	Predicted Resistant	156
971	-0.61855	Predicted Resistant	157
675	-0.626143	Predicted Resistant	158
271	-0.637533	Predicted Resistant	159
873	-0.653142	Predicted Resistant	160
155	-0.664531	Predicted Resistant	161
533	-0.679718	Predicted Resistant	162
575	-0.687311	Predicted Resistant	163
967	-0.687311	Predicted Resistant	164
665	-0.695326	Predicted Resistant	165
343	-0.741307	Predicted Resistant	166
973	-0.745104	Predicted Resistant	167
173	-0.748901	Predicted Resistant	168
225	-0.775477	Predicted Resistant	169
311	-0.783492	Predicted Resistant	170
937	-0.794882	Predicted Resistant	171
635	-0.802475	Predicted Resistant	172
615	-0.864065	Predicted Resistant	173
193	-0.894437	Predicted Resistant	174
625	-0.898234	Predicted Resistant	175
617	-0.913842	Predicted Resistant	176
963	-0.925232	Predicted Resistant	177
461	-0.971213	Predicted Resistant	178
223	-0.990618	Predicted Resistant	179
851	-1.00201	Predicted Resistant	180
817	-1.0096	Predicted Resistant	181
623	-1.0366	Predicted Resistant	182
263	-1.04419	Predicted Resistant	183
843	-1.08638	Predicted Resistant	184
321	-1.10916	Predicted Resistant	185
951	-1.11295	Predicted Resistant	186
357	-1.15134	Predicted Resistant	187
861	-1.15514	Predicted Resistant	188
157	-1.26651	Predicted Resistant	189
657	-1.2703	Predicted Resistant	190
463	-1.3011	Predicted Resistant	191
165	-1.34328	Predicted Resistant	192
853	-1.36606	Predicted Resistant	193
591	-1.36606	Predicted Resistant	194
487	-1.38547	Predicted Resistant	195
687	-1.38926	Predicted Resistant	196
515	-1.40445	Predicted Resistant	197
521	-1.558	Predicted Resistant	198
485	-1.57909	Predicted Resistant	199
953	-1.59175	Predicted Resistant	200
613	-1.64237	Predicted Resistant	201
547	-1.66346	Predicted Resistant	202
923	-1.68034	Predicted Resistant	203
213	-1.69299	Predicted Resistant	204
115	-1.77314	Predicted Resistant	205
845	-1.91657	Predicted Resistant	206
811	-1.97141	Predicted Resistant	207
637	-2.03047	Predicted Resistant	208
543	-2.04312	Predicted Resistant	209
691	-2.18233	Predicted Resistant	210
393	-2.32576	Predicted Resistant	211
823	-2.57465	Predicted Resistant	212
911	-2.74761	Predicted Resistant	213
121	-3.11883	Predicted Resistant	214

### Sheet: Mayo_43
Sample	Standardized EGFR activity score	Predicted class	Rank within cohort
CCA-RS-02	1.60728	Predicted Sensitive	1
CCA-RS-25	1.59285	Predicted Sensitive	2
CCA-RS-09	1.4662	Predicted Sensitive	3
CCA-RS-40	1.13594	Predicted Sensitive	4
CCA-RS-10	1.03387	Predicted Sensitive	5
CCA-RS-23	1.02906	Predicted Sensitive	6
CCA-RS-26	0.96119	Predicted Sensitive	7
CCA-RS-41	0.941951	Predicted Sensitive	8
CCA-RS-22	0.820108	Predicted Sensitive	9
CCA-RS-16	0.766667	Predicted Sensitive	10
CCA-RS-44	0.718037	Predicted Sensitive	11
CCA-RS-37	0.669406	Predicted Sensitive	12
CCA-RS-29	0.591918	Predicted Sensitive	13
CCA-RS-08	0.504276	Predicted Sensitive	14
CCA-RS-12	0.504276	Predicted Sensitive	15
CCA-RS-15	0.499467	Predicted Sensitive	16
CCA-RS-38	0.455646	Predicted Sensitive	17
CCA-RS-14	0.368538	Predicted Sensitive	18
CCA-RS-24	0.363729	Predicted Sensitive	19
CCA-RS-30	0.343956	Predicted Sensitive	20
CCA-RS-13	0.285706	Predicted Sensitive	21
CCA-RS-50	0.0430877	Predicted Sensitive	22
CCA-RS-27	0.0334685	Predicted Sensitive	23
CCA-RS-49	0.00888598	Predicted Sensitive	24
CCA-RS-33	-0.0151621	Predicted Resistant	25
CCA-RS-43	-0.0493638	Predicted Resistant	26
CCA-RS-52	-0.0637926	Predicted Resistant	27
CCA-RS-01	-0.107614	Predicted Resistant	28
CCA-RS-53	-0.282363	Predicted Resistant	29
CCA-RS-19	-0.418635	Predicted Resistant	30
CCA-RS-32	-0.544754	Predicted Resistant	31
CCA-RS-06	-0.583765	Predicted Resistant	32
CCA-RS-03	-0.632396	Predicted Resistant	33
CCA-RS-17	-0.709884	Predicted Resistant	34
CCA-RS-42	-0.714694	Predicted Resistant	35
CCA-RS-48	-0.938608	Predicted Resistant	36
CCA-RS-21	-0.948227	Predicted Resistant	37
CCA-RS-54	-1.09893	Predicted Resistant	38
CCA-RS-20	-1.30254	Predicted Resistant	39
CCA-RS-28	-1.45805	Predicted Resistant	40
CCA-RS-51	-1.667	Predicted Resistant	41
CCA-RS-34	-2.56105	Predicted Resistant	42
CCA-RS-39	-2.64869	Predicted Resistant	43
